# Epigenetically constrained astrocyte states underlie prefrontal cortex vulnerability in Down syndrome–associated Alzheimer’s disease

**DOI:** 10.64898/2026.04.17.719050

**Authors:** Chuhanwen Sun, Raina Thomas, Cherie Stringer, Kyriakitsa Galani, Li-Lun Ho, Na Sun, Ashley Renfro, Sierra Wright, Rosalind Firenze, Li-Huei Tsai, Elizabeth Head, Manolis Kellis, Jiekun Yang

## Abstract

Down syndrome (DS), caused by trisomy 21, confers a near-universal risk for Alzheimer’s disease (AD), yet individuals exhibit marked variability in cognitive decline, suggesting the presence of cellular mechanisms that modulate vulnerability and resilience. However, these mechanisms remain poorly defined in the human brain. Here, we integrate matched single-nucleus RNA-seq and ATAC-seq profiles from the prefrontal cortex (PFC) and amygdala (AMY) of age-matched individuals with DS with and without AD (DSAD), enabling direct comparison within a shared genetic background.

We identify basal astrocytes in the PFC as a selectively vulnerable cell state in DSAD, characterized by both reduced abundance and coordinated transcriptional and regulatory reprogramming. This state exhibits a shift away from homeostatic support functions, with decreased cytokine signaling and lipid-handling programs, alongside increased steroid- and nuclear receptor–associated activity. Concomitantly, chromatin accessibility profiling reveals reduced engagement of immune- and stress-responsive transcription factor programs, including AP-1, STAT, and BACH families, with linked regulatory perturbations at loci such as ABCA1, DAB2IP, and IL1RAP.

Together, these findings define a previously unrecognized astrocyte state marked by epigenetic constraint and diminished responsiveness to stress and inflammatory signals, distinguishing it from classical reactive astrocyte phenotypes. Our results nominate PFC basal astrocytes as a key locus of vulnerability in DSAD and suggest that failure to mount appropriate astrocyte responses, rather than overt activation alone, may contribute to neurodegenerative progression.
