## Supplemental Table 3 for "Epigenetically constrained astrocyte states underlie prefrontal cortex vulnerability in Down syndrome–associated Alzheimer’s disease"

### Sheet: cell_type_freq
	neurons_excitatory	neurons_inhibitory	OPC	olig	astrocytes	mic	endo	pericyte	SMC	fibroblasts
1302_AMY_snRNA	860	208	110	267	272	177	13	25	9	14
2715_AMY_snRNA	419	372	192	1127	1007	481	138	80	135	57
2715_PFC_snRNA	4194	1909	235	566	1288	438	78	52	21	32
2906_AMY_snRNA	1709	399	715	1112	253	600	102	96	25	29
3107_AMY_snRNA	215	129	517	3829	695	187	152	150	33	63
3108_AMY_snRNA	384	168	900	1686	944	791	13	29	13	27
3110_AMY_snRNA	758	50	324	2049	766	1002	200	149	109	183
3110_PFC_snRNA	2684	1474	206	1759	368	345	27	24	4	19
3208_AMY_snRNA	328	115	412	1180	608	242	55	101	58	18
3304_AMY_snRNA	2487	592	556	811	537	243	18	53	34	5
3317_AMY_snRNA	555	871	621	1427	1578	2007	186	178	353	385
3317_PFC_snRNA	429	1070	478	2026	1382	1523	218	248	101	99
416_AMY_snRNA	49	83	471	5952	732	818	77	118	23	101
416_PFC_snRNA	3110	1866	317	1474	316	366	19	30	18	56
4815_AMY_snRNA	350	138	467	460	609	655	118	77	49	100
515_AMY_snRNA	263	137	485	3797	472	766	107	79	88	83
PFC_13-02	1609	1077	227	1707	393	189	30	39	8	34
PFC_29-06	2873	1413	326	1636	619	494	41	74	41	33
PFC_31-07	2938	1331	455	1726	824	463	96	64	38	44
PFC_31-08	831	752	196	1219	231	234	13	20	8	12
PFC_32-08	1552	1137	263	1024	519	290	42	50	9	10
PFC_33-04	1053	662	190	1652	344	288	36	35	13	13
PFC_48-15	2029	1104	241	697	352	272	35	25	7	17
PFC_5-15	1267	665	257	1206	534	260	159	110	39	56

### Sheet: cell_subtype_freq
	amy_excitatory_SLC17A6+	amy_excitatory_SLC17A7+	pfc_ExL2	pfc_ExL3/4	amy_CCK_typeS	amy_CCK_typeL	amy_PV_Basket	amy_GABAergic_PN	pfc_5HT3aR_VIP+	pfc_5HT3aR_VIP-	pfc_Rosehip	pfc_SST	pfc_PV_Basket	pfc_PV_Chandelier	OPC	oligo_diff	oligo_OPALIN-	oligo_OPALIN+	oligo_OPALIN+CNTN1+	astro_basal_mito	astro_basal_eaat	astro_basal_iaat	astro_reactive_chaperone	astro_reactive_secreted	astro_reactive_end_feet	mic_homeostatic	mic_phagocytic	mic_CD81_APC	mic_stress	DAM	BAM	interferon	endo	pericyte	SMC	fibroblasts
1302_AMY_snRNA	11	849	0	0	91	88	28	1	0	0	0	0	0	0	110	50	55	160	2	66	89	47	58	5	7	49	45	29	2	31	21	0	13	25	9	14
2715_AMY_snRNA	131	288	0	0	148	109	101	14	0	0	0	0	0	0	192	231	151	685	60	172	230	187	297	45	76	178	70	80	31	66	54	2	138	80	135	57
2715_PFC_snRNA	0	0	2491	1703	0	0	0	0	633	45	400	316	442	73	235	97	82	374	13	252	307	218	304	165	42	135	69	114	25	54	39	2	78	52	21	32
2906_AMY_snRNA	1411	298	0	0	89	72	57	181	0	0	0	0	0	0	715	577	211	319	5	39	55	79	60	4	16	225	169	78	64	32	29	3	102	96	25	29
3107_AMY_snRNA	139	76	0	0	29	24	32	44	0	0	0	0	0	0	517	1430	587	1770	42	32	51	418	112	69	13	81	31	17	16	20	22	0	152	150	33	63
3108_AMY_snRNA	365	19	0	0	5	3	10	150	0	0	0	0	0	0	900	1145	207	328	6	69	40	534	234	52	15	265	116	76	224	49	48	13	13	29	13	27
3110_AMY_snRNA	702	56	0	0	10	12	21	7	0	0	0	0	0	0	324	477	339	1209	24	187	124	220	144	71	20	346	137	143	109	150	117	0	200	149	109	183
3110_PFC_snRNA	0	0	1451	1233	0	0	0	0	475	41	250	361	314	33	206	422	295	1001	41	55	120	91	65	28	9	114	48	57	50	39	37	0	27	24	4	19
3208_AMY_snRNA	244	84	0	0	26	17	33	39	0	0	0	0	0	0	412	618	168	390	4	44	95	305	123	7	34	149	31	14	21	2	21	4	55	101	58	18
3304_AMY_snRNA	195	2292	0	0	353	153	85	1	0	0	0	0	0	0	556	190	125	459	37	88	163	117	136	21	12	76	58	49	10	38	12	0	18	53	34	5
3317_AMY_snRNA	111	444	0	0	341	208	322	0	0	0	0	0	0	0	621	303	304	761	59	383	445	212	234	150	154	436	472	221	240	262	150	226	186	178	353	385
3317_PFC_snRNA	0	0	227	202	0	0	0	0	342	28	242	232	195	31	478	471	482	973	100	217	324	224	232	284	101	384	363	84	128	157	233	174	218	248	101	99
416_AMY_snRNA	36	13	0	0	3	1	10	69	0	0	0	0	0	0	471	2135	332	3419	66	26	22	434	198	39	13	204	101	172	196	98	46	1	77	118	23	101
416_PFC_snRNA	0	0	1608	1502	0	0	0	0	566	44	287	497	411	61	317	305	331	789	49	45	125	62	58	23	3	138	57	54	42	39	34	2	19	30	18	56
4815_AMY_snRNA	247	103	0	0	10	12	4	112	0	0	0	0	0	0	467	216	84	155	5	35	27	160	243	83	61	209	115	51	137	67	69	7	118	77	49	100
515_AMY_snRNA	228	35	0	0	31	19	39	48	0	0	0	0	0	0	485	965	291	2442	99	37	36	240	147	6	6	214	136	147	176	46	44	3	107	79	88	83
PFC_13-02	0	0	776	833	0	0	0	0	384	20	200	204	231	38	227	331	316	1011	49	56	141	107	78	4	7	70	36	43	2	24	14	0	30	39	8	34
PFC_29-06	0	0	1409	1464	0	0	0	0	417	44	223	349	336	44	326	332	267	982	55	94	218	134	140	8	25	182	89	81	37	42	62	1	41	74	41	33
PFC_31-07	0	0	1759	1179	0	0	0	0	482	34	258	201	311	45	455	348	394	931	53	122	235	133	181	134	19	146	81	79	56	62	39	0	96	64	38	44
PFC_31-08	0	0	397	434	0	0	0	0	177	20	122	225	175	33	196	309	232	657	21	25	78	71	51	3	3	83	41	36	8	46	20	0	13	20	8	12
PFC_32-08	0	0	911	641	0	0	0	0	334	24	175	308	265	31	263	239	169	573	43	72	195	130	98	16	8	171	46	29	31	3	10	0	42	50	9	10
PFC_33-04	0	0	457	596	0	0	0	0	198	12	128	130	182	12	190	349	355	926	22	34	127	73	94	10	6	98	46	47	22	47	28	0	36	35	13	13
PFC_48-15	0	0	1016	1013	0	0	0	0	381	32	190	260	216	25	241	142	207	337	11	85	70	59	101	27	10	115	55	23	26	29	24	0	35	25	7	17
PFC_5-15	0	0	632	635	0	0	0	0	189	12	127	177	151	9	257	210	545	439	12	119	178	104	94	19	20	98	60	44	15	17	25	1	159	110	39	56
