## Supplemental Table 5 for "Epigenetically constrained astrocyte states underlie prefrontal cortex vulnerability in Down syndrome–associated Alzheimer’s disease"

### Sheet: Whole_brain_sample_summary
patient_idx	patient_ID	brain_region	DX	whole_brain_sample_name	whole_brain_n_nuclei	whole_brain_median_TSSEnrichment	whole_brain_median_nFrags	whole_brain_median_NucleosomeRatio	whole_brain_median_DoubletScore	whole_brain_median_DoubletEnrichment
p1302_AMY	p1302	AMY	DS_AD	D20-5621	3976	6.325	6656	1.41376	0	1.28
p1302_PFC	p1302	PFC	DS_AD	D20-5619	6793	8.27	7191	1.22815	0	0.625
p2715_AMY	p2715	AMY	DS	D20-5632	7462	9.61	6477.5	0.907615	0	0.555556
p2715_PFC	p2715	PFC	DS	D20-5618	6078	8.2185	5614	1.2238	0	0.875
p2906_AMY	p2906	AMY	DS_AD	D20-5626	3386	7.2355	4883.5	1.52999	0	1.1
p2906_PFC	p2906	PFC	DS_AD	D20-5612	2638	6.968	1626.5	1.85348	2.98057	1.9
p3107_AMY	p3107	AMY	DS_AD	D20-5628	6978	8.9755	6301	0.817513	-1	-1
p3107_PFC	p3107	PFC	DS_AD	D20-5614	3384	8.511	6348	1.51646	0	1.4
p3108_AMY	p3108	AMY	DS_AD	D20-5622	9973	9.65	6277	1.24266	0	0.545455
p3108_PFC	p3108	PFC	DS_AD	D20-5609	5543	9.728	11035	1.32824	0	0.8
p3110_AMY	p3110	AMY	DS_AD	D20-5630	6809	7.912	2642	0.729826	0	0.98
p3110_PFC	p3110	PFC	DS_AD	D20-5616	7923	9.755	7583	1.31947	0	0.688889
p3208_AMY	p3208	AMY	DS_AD	D20-5625	8209	8.355	4456	1.21573	0	0.555556
p3208_PFC	p3208	PFC	DS_AD	D20-5611	7078	8.1	13323	1.58907	0	0.65
p3304_AMY	p3304	AMY	DS_AD	D20-5623	1896	5.3575	1471.5	1.57531	22.2367	2.93333
p3304_PFC	p3304	PFC	DS_AD	D20-5620	4278	9.368	4019.5	1.43872	0	1
p3317_AMY	p3317	AMY	DS	D20-5629	5473	7.28	4613	0.950764	0	1.25
p3317_PFC	p3317	PFC	DS	D20-5615	4702	8.3285	3014.5	0.819955	0	0.616667
p416_AMY	p416	AMY	DS_AD	D20-5631	10859	11.059	5684	0.957053	0	0.516667
p416_PFC	p416	PFC	DS_AD	D20-5617	1932	8.486	3139.5	1.63598	15.5477	2.8
p4815_AMY	p4815	AMY	DS_AD	D20-5624	7107	8.38	3411	0.805322	0	0.9
p4815_PFC	p4815	PFC	DS_AD	D20-5610	6066	6.857	6795.5	0.914667	0	0.9
p515_AMY	p515	AMY	DS	D20-5627	10826	10.3735	3750.5	0.591033	0	0.461538
p515_PFC	p515	PFC	DS	D20-5613	5428	8.3195	4161	1.38463	0	0.75

### Sheet: Astrocytes_sample_summary
patient_idx	patient_ID	brain_region	DX	astro_sample_name	astro_n_nuclei	astro_median_TSSEnrichment	astro_median_nFrags	astro_median_NucleosomeRatio	astro_median_DoubletScore	astro_median_DoubletEnrichment	astro_median_ReadsInPeaks	astro_median_FRIP	astro_median_predictedScore_Un	astro_median_predictedScore_Co
1302_PFC	p1302	PFC	DS_AD	D20-5619	338	7.195	11244.5	1.00897	0	1.375	8998.5	0.415618	0.791061	0.499756
2715_AMY	p2715	AMY	DS	D20-5632	777	8.172	10737	0.822987	0	0.577778	8656	0.408648	0.803342	0.60994
2715_PFC	p2715	PFC	DS	D20-5618	446	7.3695	7618	0.97913	0	1.025	5248	0.32086	0.822437	0.535084
3107_AMY	p3107	AMY	DS_AD	D20-5628	511	6.813	16783	0.922535	-1	-1	12239	0.370138	0.854254	0.750723
3107_PFC	p3107	PFC	DS_AD	D20-5614	198	6.5195	17227.5	1.30892	64.5109	4.45	10503	0.298542	0.836009	0.626741
3108_AMY	p3108	AMY	DS_AD	D20-5622	612	9.1215	19002.5	1.08608	0	0.218182	18603	0.508804	0.801741	0.725495
3108_PFC	p3108	PFC	DS_AD	D20-5609	228	8.6075	21989	1.12052	0	1.18333	19520.5	0.488234	0.935185	0.57759
3110_PFC	p3110	PFC	DS_AD	D20-5616	275	9.44	6847	0.922131	0	0.6	5846	0.447756	0.793813	0.531972
3208_AMY	p3208	AMY	DS_AD	D20-5625	886	8.049	11818.5	1.20524	0	0.333333	7846	0.351283	0.780124	0.705796
3208_PFC	p3208	PFC	DS_AD	D20-5611	332	7.0045	17656.5	1.28251	0	0.6	11269	0.30166	0.925724	0.65248
3304_PFC	p3304	PFC	DS_AD	D20-5620	250	7.18	10298	1.30019	62.046	4.34	8264	0.387164	0.798126	0.520932
3317_AMY	p3317	AMY	DS	D20-5629	782	5.879	8745.5	1.15529	0	1.325	5569	0.297674	0.745583	0.549765
3317_PFC	p3317	PFC	DS	D20-5615	525	6.116	5658	0.985694	0	0.85	3762	0.322558	0.713034	0.554733
416_AMY	p416	AMY	DS_AD	D20-5631	828	9.5355	16352.5	0.931586	0	0.166667	17355	0.563055	0.838218	0.674665
4815_AMY	p4815	AMY	DS_AD	D20-5624	666	7.426	5299	0.813504	0	0.98	3952	0.379917	0.75678	0.642723
4815_PFC	p4815	PFC	DS_AD	D20-5610	148	7.803	9744.5	0.470326	3.43404	1.8625	8067.5	0.407452	0.943314	0.564043
515_AMY	p515	AMY	DS	D20-5627	680	10.94	8516	0.610066	0	0.461538	8992	0.549241	0.808206	0.705836
515_PFC	p515	PFC	DS	D20-5613	315	8.993	5680	1.00177	7.02118	2.1	4837	0.427861	0.817863	0.557679
