## Supplemental Table 6 for "Epigenetically constrained astrocyte states underlie prefrontal cortex vulnerability in Down syndrome–associated Alzheimer’s disease"

### Sheet: sample_info
Sample	patient_ID	brain_region	DX	total_cells
D20-5632	p2715	AMY	DS	7462
D20-5629	p3317	AMY	DS	5473
D20-5627	p515	AMY	DS	10826
D20-5628	p3107	AMY	DS_AD	6978
D20-5622	p3108	AMY	DS_AD	9973
D20-5625	p3208	AMY	DS_AD	8209
D20-5631	p416	AMY	DS_AD	10859
D20-5624	p4815	AMY	DS_AD	7107
D20-5618	p2715	PFC	DS	6078
D20-5615	p3317	PFC	DS	4702
D20-5613	p515	PFC	DS	5428
D20-5619	p1302	PFC	DS_AD	6793
D20-5614	p3107	PFC	DS_AD	3384
D20-5609	p3108	PFC	DS_AD	5543
D20-5616	p3110	PFC	DS_AD	7923
D20-5611	p3208	PFC	DS_AD	7078
D20-5620	p3304	PFC	DS_AD	4278
D20-5610	p4815	PFC	DS_AD	6066

### Sheet: whole_brain_celltype_freq
	astrocytes	mic	neurons_excitatory	neurons_inhibitory	olig	OPC	vasculature
D20-5609	228	274	1464	1097	2208	237	35
D20-5610	148	274	2624	1711	841	224	244
D20-5611	332	400	2701	1588	1486	236	335
D20-5613	315	301	2060	805	1622	187	138
D20-5614	198	334	426	754	1417	231	24
D20-5615	525	983	86	332	1929	291	556
D20-5616	275	315	3914	1694	1555	75	95
D20-5618	446	250	3078	1619	524	109	52
D20-5619	338	307	2164	1482	2312	127	63
D20-5620	250	284	791	606	2194	122	31
D20-5622	612	476	19	260	8000	537	69
D20-5624	666	917	63	593	3427	588	853
D20-5625	886	890	66	210	5224	421	512
D20-5627	680	1012	79	718	7332	781	224
D20-5628	511	548	62	245	5005	434	173
D20-5629	782	1172	538	728	1249	332	672
D20-5631	828	885	22	228	8400	333	163
D20-5632	777	618	1885	1821	1930	224	207

### Sheet: astro_low_res_freq
	astro_homeostatic	astro_reactive
D20-5609	197	31
D20-5610	143	5
D20-5611	310	22
D20-5613	267	48
D20-5614	123	75
D20-5615	363	162
D20-5616	210	65
D20-5618	342	104
D20-5619	290	48
D20-5620	186	64
D20-5622	402	210
D20-5624	353	313
D20-5625	715	171
D20-5627	451	229
D20-5628	400	111
D20-5629	602	180
D20-5631	546	282
D20-5632	384	393

### Sheet: astro_high_res_freq
	astro_basal_eaat	astro_basal_iaat	astro_basal_mito	astro_reactive_chaperone	astro_reactive_end_feet	astro_reactive_secreted
D20-5609	154	16	27	28	1	2
D20-5610	117	10	16	1	3	1
D20-5611	278	24	8	15	6	1
D20-5613	176	74	17	33	12	3
D20-5614	91	27	5	61	7	7
D20-5615	101	195	67	98	3	61
D20-5616	82	84	44	52	4	9
D20-5618	176	121	45	81	20	3
D20-5619	115	123	52	36	8	4
D20-5620	94	59	33	55	8	1
D20-5622	4	389	9	131	0	79
D20-5624	47	270	36	229	2	82
D20-5625	99	587	29	155	2	14
D20-5627	35	381	35	201	3	25
D20-5628	32	348	20	71	1	39
D20-5629	189	293	120	140	11	29
D20-5631	46	445	55	233	5	44
D20-5632	144	178	62	336	21	36
