## Supplemental Table 11 for "Epigenetically constrained astrocyte states underlie prefrontal cortex vulnerability in Down syndrome–associated Alzheimer’s disease"

### Sheet: pseudo_br_all
patient_idx	Sample	patient_ID	brain_region	n_cells_total	n_cells_pseudotime	median_pseudotime
2715_AMY	D20-5632	p2715	AMY	777	737	72.0854
3107_AMY	D20-5628	p3107	AMY	511	467	49.4632
3108_AMY	D20-5622	p3108	AMY	612	549	64.1784
3208_AMY	D20-5625	p3208	AMY	886	657	59.6943
3317_AMY	D20-5629	p3317	AMY	782	724	36.8258
416_AMY	D20-5631	p416	AMY	828	798	53.7325
4815_AMY	D20-5624	p4815	AMY	666	582	71.7065
515_AMY	D20-5627	p515	AMY	680	595	60.8943
1302_PFC	D20-5619	p1302	PFC	338	319	28.8493
2715_PFC	D20-5618	p2715	PFC	446	430	22.0728
3107_PFC	D20-5614	p3107	PFC	198	153	12.429
3108_PFC	D20-5609	p3108	PFC	228	216	1.71151
3110_PFC	D20-5616	p3110	PFC	275	259	30.5545
3208_PFC	D20-5611	p3208	PFC	332	292	7.69862
3304_PFC	D20-5620	p3304	PFC	250	237	30.4535
3317_PFC	D20-5615	p3317	PFC	525	499	48.8443
4815_PFC	D20-5610	p4815	PFC	148	147	4.45876
515_PFC	D20-5613	p515	PFC	315	256	11.1216

### Sheet: pseudo_br_low_res
patient_idx	Sample	patient_ID	brain_region	astro_low_res_state	n_cells_total	n_cells_pseudotime	median_pseudotime
2715_AMY	D20-5632	p2715	AMY	astro_basal	384	352	30.2956
3107_AMY	D20-5628	p3107	AMY	astro_basal	400	361	45.2697
3108_AMY	D20-5622	p3108	AMY	astro_basal	402	347	57.6986
3208_AMY	D20-5625	p3208	AMY	astro_basal	715	503	55.6903
3317_AMY	D20-5629	p3317	AMY	astro_basal	602	548	32.7334
416_AMY	D20-5631	p416	AMY	astro_basal	546	521	44.1329
4815_AMY	D20-5624	p4815	AMY	astro_basal	353	279	53.2525
515_AMY	D20-5627	p515	AMY	astro_basal	451	373	52.3178
2715_AMY	D20-5632	p2715	AMY	astro_reactive	393	385	84.8049
3107_AMY	D20-5628	p3107	AMY	astro_reactive	111	106	86.7058
3108_AMY	D20-5622	p3108	AMY	astro_reactive	210	202	90.4951
3208_AMY	D20-5625	p3208	AMY	astro_reactive	171	154	79.2598
3317_AMY	D20-5629	p3317	AMY	astro_reactive	180	176	71.4854
416_AMY	D20-5631	p416	AMY	astro_reactive	282	277	87.6089
4815_AMY	D20-5624	p4815	AMY	astro_reactive	313	303	85.4996
515_AMY	D20-5627	p515	AMY	astro_reactive	229	222	89.0615
1302_PFC	D20-5619	p1302	PFC	astro_basal	290	273	27.2199
2715_PFC	D20-5618	p2715	PFC	astro_basal	342	328	18.8266
3107_PFC	D20-5614	p3107	PFC	astro_basal	123	94	8.33018
3108_PFC	D20-5609	p3108	PFC	astro_basal	197	186	1.49678
3110_PFC	D20-5616	p3110	PFC	astro_basal	210	194	24.4032
3208_PFC	D20-5611	p3208	PFC	astro_basal	310	270	7.47126
3304_PFC	D20-5620	p3304	PFC	astro_basal	186	173	24.5674
3317_PFC	D20-5615	p3317	PFC	astro_basal	363	340	37.9626
4815_PFC	D20-5610	p4815	PFC	astro_basal	143	142	4.3514
515_PFC	D20-5613	p515	PFC	astro_basal	267	213	9.34697
1302_PFC	D20-5619	p1302	PFC	astro_reactive	48	46	74.3274
2715_PFC	D20-5618	p2715	PFC	astro_reactive	104	102	78.4577
3107_PFC	D20-5614	p3107	PFC	astro_reactive	75	59	82.0513
3108_PFC	D20-5609	p3108	PFC	astro_reactive	31	30	73.9548
3110_PFC	D20-5616	p3110	PFC	astro_reactive	65	65	84.6028
3208_PFC	D20-5611	p3208	PFC	astro_reactive	22	22	67.7593
3304_PFC	D20-5620	p3304	PFC	astro_reactive	64	64	83.3144
3317_PFC	D20-5615	p3317	PFC	astro_reactive	162	159	75.8368
4815_PFC	D20-5610	p4815	PFC	astro_reactive	5	5	67.5887
515_PFC	D20-5613	p515	PFC	astro_reactive	48	43	75.2558

### Sheet: pseudo_dx_br_all
patient_idx	Sample	patient_ID	DX	brain_region	n_cells_total	n_cells_pseudotime	median_pseudotime
2715_AMY	D20-5632	p2715	DS	AMY	777	737	72.0854
3317_AMY	D20-5629	p3317	DS	AMY	782	724	36.8258
515_AMY	D20-5627	p515	DS	AMY	680	595	60.8943
3107_AMY	D20-5628	p3107	DS_AD	AMY	511	467	49.4632
3108_AMY	D20-5622	p3108	DS_AD	AMY	612	549	64.1784
3208_AMY	D20-5625	p3208	DS_AD	AMY	886	657	59.6943
416_AMY	D20-5631	p416	DS_AD	AMY	828	798	53.7325
4815_AMY	D20-5624	p4815	DS_AD	AMY	666	582	71.7065
2715_PFC	D20-5618	p2715	DS	PFC	446	430	22.0728
3317_PFC	D20-5615	p3317	DS	PFC	525	499	48.8443
515_PFC	D20-5613	p515	DS	PFC	315	256	11.1216
1302_PFC	D20-5619	p1302	DS_AD	PFC	338	319	28.8493
3107_PFC	D20-5614	p3107	DS_AD	PFC	198	153	12.429
3108_PFC	D20-5609	p3108	DS_AD	PFC	228	216	1.71151
3110_PFC	D20-5616	p3110	DS_AD	PFC	275	259	30.5545
3208_PFC	D20-5611	p3208	DS_AD	PFC	332	292	7.69862
3304_PFC	D20-5620	p3304	DS_AD	PFC	250	237	30.4535
4815_PFC	D20-5610	p4815	DS_AD	PFC	148	147	4.45876

### Sheet: pseudo_dx_br_low_res
patient_idx	Sample	patient_ID	DX	brain_region	astro_low_res_state	n_cells_total	n_cells_pseudotime	median_pseudotime
2715_AMY	D20-5632	p2715	DS	AMY	astro_basal	384	352	30.2956
3317_AMY	D20-5629	p3317	DS	AMY	astro_basal	602	548	32.7334
515_AMY	D20-5627	p515	DS	AMY	astro_basal	451	373	52.3178
3107_AMY	D20-5628	p3107	DS_AD	AMY	astro_basal	400	361	45.2697
3108_AMY	D20-5622	p3108	DS_AD	AMY	astro_basal	402	347	57.6986
3208_AMY	D20-5625	p3208	DS_AD	AMY	astro_basal	715	503	55.6903
416_AMY	D20-5631	p416	DS_AD	AMY	astro_basal	546	521	44.1329
4815_AMY	D20-5624	p4815	DS_AD	AMY	astro_basal	353	279	53.2525
2715_AMY	D20-5632	p2715	DS	AMY	astro_reactive	393	385	84.8049
3317_AMY	D20-5629	p3317	DS	AMY	astro_reactive	180	176	71.4854
515_AMY	D20-5627	p515	DS	AMY	astro_reactive	229	222	89.0615
3107_AMY	D20-5628	p3107	DS_AD	AMY	astro_reactive	111	106	86.7058
3108_AMY	D20-5622	p3108	DS_AD	AMY	astro_reactive	210	202	90.4951
3208_AMY	D20-5625	p3208	DS_AD	AMY	astro_reactive	171	154	79.2598
416_AMY	D20-5631	p416	DS_AD	AMY	astro_reactive	282	277	87.6089
4815_AMY	D20-5624	p4815	DS_AD	AMY	astro_reactive	313	303	85.4996
2715_PFC	D20-5618	p2715	DS	PFC	astro_basal	342	328	18.8266
3317_PFC	D20-5615	p3317	DS	PFC	astro_basal	363	340	37.9626
515_PFC	D20-5613	p515	DS	PFC	astro_basal	267	213	9.34697
1302_PFC	D20-5619	p1302	DS_AD	PFC	astro_basal	290	273	27.2199
3107_PFC	D20-5614	p3107	DS_AD	PFC	astro_basal	123	94	8.33018
3108_PFC	D20-5609	p3108	DS_AD	PFC	astro_basal	197	186	1.49678
3110_PFC	D20-5616	p3110	DS_AD	PFC	astro_basal	210	194	24.4032
3208_PFC	D20-5611	p3208	DS_AD	PFC	astro_basal	310	270	7.47126
3304_PFC	D20-5620	p3304	DS_AD	PFC	astro_basal	186	173	24.5674
4815_PFC	D20-5610	p4815	DS_AD	PFC	astro_basal	143	142	4.3514
2715_PFC	D20-5618	p2715	DS	PFC	astro_reactive	104	102	78.4577
3317_PFC	D20-5615	p3317	DS	PFC	astro_reactive	162	159	75.8368
515_PFC	D20-5613	p515	DS	PFC	astro_reactive	48	43	75.2558
1302_PFC	D20-5619	p1302	DS_AD	PFC	astro_reactive	48	46	74.3274
3107_PFC	D20-5614	p3107	DS_AD	PFC	astro_reactive	75	59	82.0513
3108_PFC	D20-5609	p3108	DS_AD	PFC	astro_reactive	31	30	73.9548
3110_PFC	D20-5616	p3110	DS_AD	PFC	astro_reactive	65	65	84.6028
3208_PFC	D20-5611	p3208	DS_AD	PFC	astro_reactive	22	22	67.7593
3304_PFC	D20-5620	p3304	DS_AD	PFC	astro_reactive	64	64	83.3144
4815_PFC	D20-5610	p4815	DS_AD	PFC	astro_reactive	5	5	67.5887

### Sheet: act_dx_br_all
patient_idx	Sample	patient_ID	DX	brain_region	n_cells_total	n_cells_pseudotime	n_cells_activation	median_pseudotime	median_activation_score
2715_AMY	D20-5632	p2715	DS	AMY	777	737	777	72.0854	2.13864
3317_AMY	D20-5629	p3317	DS	AMY	782	724	782	36.8258	1.63653
515_AMY	D20-5627	p515	DS	AMY	680	595	680	60.8943	2.13244
3107_AMY	D20-5628	p3107	DS_AD	AMY	511	467	511	49.4632	1.85668
3108_AMY	D20-5622	p3108	DS_AD	AMY	612	549	612	64.1784	2.04747
3208_AMY	D20-5625	p3208	DS_AD	AMY	886	657	886	59.6943	1.70694
416_AMY	D20-5631	p416	DS_AD	AMY	828	798	828	53.7325	1.96415
4815_AMY	D20-5624	p4815	DS_AD	AMY	666	582	666	71.7065	2.25228
2715_PFC	D20-5618	p2715	DS	PFC	446	430	446	22.0728	1.25787
3317_PFC	D20-5615	p3317	DS	PFC	525	499	525	48.8443	1.99129
515_PFC	D20-5613	p515	DS	PFC	315	256	315	11.1216	0.571413
1302_PFC	D20-5619	p1302	DS_AD	PFC	338	319	338	28.8493	1.29245
3107_PFC	D20-5614	p3107	DS_AD	PFC	198	153	198	12.429	0.822077
3108_PFC	D20-5609	p3108	DS_AD	PFC	228	216	228	1.71151	0.417291
3110_PFC	D20-5616	p3110	DS_AD	PFC	275	259	275	30.5545	1.40317
3208_PFC	D20-5611	p3208	DS_AD	PFC	332	292	332	7.69862	0.512044
3304_PFC	D20-5620	p3304	DS_AD	PFC	250	237	250	30.4535	1.29561
4815_PFC	D20-5610	p4815	DS_AD	PFC	148	147	148	4.45876	0.473445

### Sheet: act_dx_br_low_res
patient_idx	Sample	patient_ID	DX	brain_region	astro_low_res_state	n_cells_total	n_cells_pseudotime	n_cells_activation	median_pseudotime	median_activation_score
2715_AMY	D20-5632	p2715	DS	AMY	astro_basal	384	352	384	30.2956	1.26303
3317_AMY	D20-5629	p3317	DS	AMY	astro_basal	602	548	602	32.7334	1.42249
515_AMY	D20-5627	p515	DS	AMY	astro_basal	451	373	451	52.3178	1.8077
3107_AMY	D20-5628	p3107	DS_AD	AMY	astro_basal	400	361	400	45.2697	1.67689
3108_AMY	D20-5622	p3108	DS_AD	AMY	astro_basal	402	347	402	57.6986	1.79077
3208_AMY	D20-5625	p3208	DS_AD	AMY	astro_basal	715	503	715	55.6903	1.5445
416_AMY	D20-5631	p416	DS_AD	AMY	astro_basal	546	521	546	44.1329	1.64063
4815_AMY	D20-5624	p4815	DS_AD	AMY	astro_basal	353	279	353	53.2525	1.55328
2715_AMY	D20-5632	p2715	DS	AMY	astro_reactive	393	385	393	84.8049	3.28056
3317_AMY	D20-5629	p3317	DS	AMY	astro_reactive	180	176	180	71.4854	2.66266
515_AMY	D20-5627	p515	DS	AMY	astro_reactive	229	222	229	89.0615	3.48749
3107_AMY	D20-5628	p3107	DS_AD	AMY	astro_reactive	111	106	111	86.7058	2.85976
3108_AMY	D20-5622	p3108	DS_AD	AMY	astro_reactive	210	202	210	90.4951	2.84435
3208_AMY	D20-5625	p3208	DS_AD	AMY	astro_reactive	171	154	171	79.2598	2.7325
416_AMY	D20-5631	p416	DS_AD	AMY	astro_reactive	282	277	282	87.6089	3.55032
4815_AMY	D20-5624	p4815	DS_AD	AMY	astro_reactive	313	303	313	85.4996	3.03182
2715_PFC	D20-5618	p2715	DS	PFC	astro_basal	342	328	342	18.8266	1.11974
3317_PFC	D20-5615	p3317	DS	PFC	astro_basal	363	340	363	37.9626	1.68525
515_PFC	D20-5613	p515	DS	PFC	astro_basal	267	213	267	9.34697	0.474838
1302_PFC	D20-5619	p1302	DS_AD	PFC	astro_basal	290	273	290	27.2199	1.21901
3107_PFC	D20-5614	p3107	DS_AD	PFC	astro_basal	123	94	123	8.33018	0.486199
3108_PFC	D20-5609	p3108	DS_AD	PFC	astro_basal	197	186	197	1.49678	0.373679
3110_PFC	D20-5616	p3110	DS_AD	PFC	astro_basal	210	194	210	24.4032	1.16484
3208_PFC	D20-5611	p3208	DS_AD	PFC	astro_basal	310	270	310	7.47126	0.482829
3304_PFC	D20-5620	p3304	DS_AD	PFC	astro_basal	186	173	186	24.5674	1.13929
4815_PFC	D20-5610	p4815	DS_AD	PFC	astro_basal	143	142	143	4.3514	0.460389
2715_PFC	D20-5618	p2715	DS	PFC	astro_reactive	104	102	104	78.4577	2.14742
3317_PFC	D20-5615	p3317	DS	PFC	astro_reactive	162	159	162	75.8368	2.61002
515_PFC	D20-5613	p515	DS	PFC	astro_reactive	48	43	48	75.2558	1.98884
1302_PFC	D20-5619	p1302	DS_AD	PFC	astro_reactive	48	46	48	74.3274	2.63758
3107_PFC	D20-5614	p3107	DS_AD	PFC	astro_reactive	75	59	75	82.0513	1.42605
3108_PFC	D20-5609	p3108	DS_AD	PFC	astro_reactive	31	30	31	73.9548	2.47791
3110_PFC	D20-5616	p3110	DS_AD	PFC	astro_reactive	65	65	65	84.6028	3.15803
3208_PFC	D20-5611	p3208	DS_AD	PFC	astro_reactive	22	22	22	67.7593	2.48924
3304_PFC	D20-5620	p3304	DS_AD	PFC	astro_reactive	64	64	64	83.3144	2.74053
4815_PFC	D20-5610	p4815	DS_AD	PFC	astro_reactive	5	5	5	67.5887	2.03641
